# Profiling plasma extracellular vesicle-derived microRNAs for noninvasive diagnosis of alpha-1 antitrypsin deficiency associated liver disease

**DOI:** 10.1101/2023.08.31.555751

**Authors:** Regina Oshins, Zhiguang Huo, Brittney Poole, Virginia Clark, Huiping Zhou, Jesse West, Matthew Wheeler, Mahya Aghaee, Mei He, Mark Brantly, Nazli Khodayari

## Abstract

Alpha-1 antitrypsin deficiency (AATD) is a rare genetic disease characterized by reduced circulating levels of alpha-1 antitrypsin (AAT) due to the retention of misfolded AAT in the hepatocytes. The toxic AAT aggregates in hepatocytes cause liver fibrosis, cirrhosis, and hepatocellular carcinoma. Most patients remain asymptomatic until the final stage in which liver transplantation becomes the only treatment. Timely diagnosis of AATD liver disease plays a critical role in intervention and finding curative solutions. Assessing the prevalence and severity of AATD liver disease remains challenging due to limitations in current methods. Liver biopsy, the gold standard for evaluating the hepatic AAT accumulation, the initiating stage for AATD liver disease, is hindered by invasiveness and sampling errors. To address these limitations, we conducted a study using unique and precious clinical samples. We analyzed plasma extracellular vesicle (EV) derived miRNAs and liver transcriptomes from AATD individuals to develop a sensitive and noninvasive diagnostic approach for AATD liver disease. In the testing stage of our study, we enrolled 17 AATD individuals with different stages of liver disease, as determined by liver biopsy, and 20 controls. We identified differential expression of 178 miRNAs within the AATD group compared to controls by miRNA sequencing. Among those miRNAs, we selected miR-223-3p, miR-23a-3p, miR-15b-5p, let-7a-5p, let-7f-5p, and miR-374a-5p for further validation in an independent cohort of 45 AATD individuals. Using a logistic model that combined three miRNAs, we achieved an AUC of 0.737 for detecting AATD liver disease. Adding a fourth miRNA into this model increased the AUC to 0.751. The changes in EV miRNAs are correlated to dysregulated expression of liver mRNAs in AATD individuals with different stages of liver disease. We propose that plasma-circulating EV exhibit distinct miRNAs in AATD individuals and could serve as clinically significant biomarkers for the early detection of AATD liver disease.
