## Supplemental Table 1 for "Profiling plasma extracellular vesicle-derived microRNAs for noninvasive diagnosis of alpha-1 antitrypsin deficiency associated liver disease"

### Sheet: DE_Table TS1
gene_id	FC	log2FC	pvalue	qvalue
hsa-mir-1248	-63.4453	-5.98744	1.22e-06	0.00083182
hsa-mir-19a	-3.16629	-1.66279	1.8e-05	0.0056725
hsa-mir-3613	-6.10849	-2.61082	2.5e-05	0.0056725
hsa-mir-19b-1	-12.161	-3.60419	4.84e-05	0.00825574
hsa-mir-19b-2	-18.0683	-4.17539	6.62e-05	0.00903484
hsa-mir-7706	6.19462	2.63102	0.000101505	0.0115377
hsa-mir-324	-9.68371	-3.27556	0.000119747	0.0116668
hsa-mir-195	9.1918	3.20035	0.000205756	0.0157035
hsa-mir-194-1	-6.98949	-2.80519	0.000216097	0.0157035
hsa-mir-5047	4.79926	2.26281	0.000244592	0.0157035
hsa-mir-582	-8.25471	-3.04522	0.000253282	0.0157035
hsa-mir-7-3	-10.4869	-3.39051	0.000283431	0.0161083
hsa-mir-454	-3.99684	-1.99886	0.000372261	0.0195294
hsa-mir-660	-5.07579	-2.34363	0.000437378	0.0213065
hsa-mir-10395	-7.25097	-2.85817	0.000701418	0.0318912
hsa-mir-455	7.32148	2.87213	0.000753848	0.0321328
hsa-mir-641	-3.57159	-1.83656	0.000834737	0.0334877
hsa-mir-362	-4.02192	-2.00789	0.000939908	0.0356121
hsa-mir-196b	-2.92946	-1.55063	0.00107176	0.0384707
hsa-mir-6843	9.89128	3.30616	0.00134549	0.0440912
hsa-mir-6516	-6.1156	-2.61249	0.00145775	0.0440912
hsa-mir-6734	-6.73455	-2.75158	0.00147689	0.0440912
hsa-mir-3064	2.73433	1.45119	0.00148695	0.0440912
hsa-mir-3609	-7.42299	-2.892	0.00169506	0.048168
hsa-mir-511	7.09513	2.82683	0.00185705	0.0493841
hsa-mir-106a	-5.18796	-2.37517	0.00188268	0.0493841
hsa-mir-5695	-8.22717	-3.0404	0.00200154	0.0505575
hsa-mir-4426	2.62984	1.39498	0.0029015	0.0706721
hsa-mir-3143	5.35481	2.42083	0.00303821	0.0714503
hsa-mir-125b-2	10.421	3.38142	0.003162	0.0718829
hsa-mir-1244-3	4.55662	2.18796	0.0037364	0.0822008
hsa-mir-590	-5.77494	-2.52981	0.00390409	0.0832059
hsa-mir-2355	-5.28606	-2.40219	0.00409938	0.0847206
hsa-mir-1244-2	2.6353	1.39797	0.00440571	0.0863479
hsa-mir-10a	4.02562	2.00921	0.00443134	0.0863479
hsa-mir-5009	-6.98446	-2.80415	0.00466575	0.08839
hsa-mir-1301	2.49809	1.32082	0.00581725	0.107226
hsa-mir-204	4.85017	2.27804	0.00711311	0.12442
hsa-mir-7-1	-2.28326	-1.1911	0.00711491	0.12442
hsa-mir-18a	-2.57855	-1.36656	0.0081053	0.135258
hsa-mir-7854	4.21754	2.0764	0.00813133	0.135258
hsa-mir-193b	5.31952	2.41129	0.00909974	0.141798
hsa-mir-636	4.03071	2.01104	0.00910029	0.141798
hsa-mir-130a	-3.06596	-1.61634	0.0092746	0.141798
hsa-mir-3918	3.92131	1.97134	0.00952754	0.141798
hsa-mir-6829	3.91968	1.97074	0.00969736	0.141798
hsa-mir-574	2.68688	1.42593	0.00977198	0.141798
hsa-mir-6780a	-5.67534	-2.50471	0.0100317	0.142534
hsa-mir-6865	3.8101	1.92983	0.0103194	0.143605
hsa-mir-412	3.79939	1.92577	0.0105426	0.143605
hsa-mir-599	3.83938	1.94087	0.0107763	0.143605
hsa-mir-329-1	3.60407	1.84963	0.0117259	0.143605
hsa-mir-6871	3.60407	1.84963	0.0117259	0.143605
hsa-mir-6826	5.51029	2.46213	0.0117715	0.143605
hsa-mir-7109	3.67804	1.87894	0.0117869	0.143605
hsa-mir-6746	3.9906	1.99661	0.0117916	0.143605
hsa-mir-5187	5.0697	2.3419	0.0120111	0.143711
hsa-mir-7705	2.79999	1.48542	0.0134987	0.156796
hsa-mir-5588	3.41172	1.7705	0.0137544	0.156796
hsa-mir-6850	3.41454	1.77169	0.0137944	0.156796
hsa-mir-6855	-5.52101	-2.46493	0.0141076	0.157728
hsa-mir-652	-2.92488	-1.54838	0.0143893	0.158283
hsa-mir-154	3.25581	1.70302	0.0146454	0.158542
hsa-mir-769	1.72504	0.786626	0.0153429	0.163498
hsa-mir-433	4.90305	2.29368	0.0192474	0.20195
hsa-mir-29b-1	-2.9745	-1.57265	0.0209013	0.215981
hsa-mir-548ac	3.39053	1.76151	0.0230229	0.234352
hsa-mir-1304	-3.42274	-1.77515	0.0236141	0.236835
hsa-mir-548e	-4.64664	-2.21619	0.0239688	0.236909
hsa-mir-379	3.16	1.65992	0.0256378	0.247668
hsa-mir-1244-1	3.13381	1.64792	0.0257836	0.247668
hsa-mir-421	-2.43572	-1.28435	0.0264355	0.249899
hsa-mir-655	-4.67532	-2.22507	0.0267487	0.249899
hsa-mir-6874	3.0703	1.61838	0.0273523	0.252084
hsa-mir-941-3	-1.96661	-0.975711	0.0285449	0.259569
hsa-mir-210	-2.84359	-1.50771	0.0292495	0.260468
hsa-mir-6889	2.92174	1.54683	0.0294077	0.260468
hsa-mir-372	2.88387	1.52801	0.029895	0.26139
hsa-mir-1255a	-3.1267	-1.64464	0.0304725	0.263067
hsa-mir-15a	-3.8551	-1.94677	0.0313979	0.264516
hsa-mir-4772	-3.83733	-1.9401	0.0314161	0.264516
hsa-mir-1825	2.7433	1.45591	0.032543	0.270662
hsa-mir-181b-2	1.96425	0.97398	0.033025	0.271362
hsa-mir-3654	2.40067	1.26344	0.0349206	0.277304
hsa-mir-6858	2.61159	1.38493	0.0353239	0.277304
hsa-mir-6808	2.60994	1.38402	0.035407	0.277304
hsa-mir-6738	2.59312	1.37469	0.0357812	0.277304
hsa-mir-675	2.59312	1.37469	0.0357812	0.277304
hsa-mir-23b	-2.09339	-1.06584	0.0369693	0.280892
hsa-mir-345	3.52412	1.81726	0.0372457	0.280892
hsa-mir-190a	-4.04161	-2.01493	0.0374798	0.280892
hsa-mir-487b	-3.40539	-1.76782	0.0387603	0.282835
hsa-mir-3620	3.24035	1.69615	0.0392185	0.282835
hsa-mir-4697	2.49942	1.3216	0.0392302	0.282835
hsa-mir-504	3.9809	1.99309	0.0394067	0.282835
hsa-mir-130b	3.99634	1.99868	0.0398125	0.282835
hsa-mir-1291	3.22603	1.68976	0.0409181	0.285619
hsa-mir-1238	2.42747	1.27945	0.041042	0.285619
hsa-mir-6730	3.35369	1.74575	0.0445859	0.307147
hsa-mir-6807	3.74685	1.90568	0.0455046	0.309825
hsa-mir-92b	2.7973	1.48404	0.0458831	0.309825
hsa-mir-206	6.93771	2.79446	0.0467916	0.312862
hsa-mir-485	3.23681	1.69457	0.0493767	0.321163
hsa-mir-4661	2.18542	1.12791	0.0494459	0.321163
hsa-mir-937	2.18542	1.12791	0.0494459	0.321163
hsa-mir-4511	-2.9609	-1.56603	0.0506654	0.325979
hsa-mir-501	-2.32781	-1.21897	0.0514826	0.328142
hsa-mir-941-1	-3.05353	-1.61048	0.0538475	0.340037
hsa-mir-133a-2	-3.48586	-1.80151	0.0543513	0.34007
hsa-mir-128-2	2.82028	1.49584	0.0559882	0.347127
hsa-mir-3135a	-4.00038	-2.00014	0.0567995	0.348984
hsa-mir-548o	-2.35431	-1.23531	0.0584029	0.355632
hsa-mir-328	2.68221	1.42342	0.0641253	0.379424
hsa-mir-125b-1	3.48559	1.8014	0.064287	0.379424
hsa-mir-9-3	-2.91602	-1.544	0.0649282	0.379424
hsa-mir-941-5	-2.56439	-1.35861	0.0653862	0.379424
hsa-mir-6741	-2.87461	-1.52337	0.0656078	0.379424
hsa-mir-219a-1	-2.78914	-1.47982	0.0664156	0.379424
hsa-mir-4326	-1.91206	-0.935127	0.0665697	0.379424
hsa-mir-4781	-3.13378	-1.6479	0.0667609	0.379424
hsa-mir-671	3.28669	1.71664	0.0692764	0.385986
hsa-mir-4732	-1.91241	-0.935395	0.0704585	0.385986
hsa-mir-190b	-2.87656	-1.52434	0.0706115	0.385986
hsa-mir-3909	3.00822	1.58891	0.070743	0.385986
hsa-mir-664a	1.52468	0.608509	0.0711379	0.385986
hsa-mir-9-2	-3.20999	-1.68257	0.0730362	0.385986
hsa-mir-6514	-3.52357	-1.81704	0.0732401	0.385986
hsa-mir-6804	3.06498	1.61588	0.0733815	0.385986
hsa-mir-491	-3.0472	-1.60748	0.0733953	0.385986
hsa-mir-29b-2	-2.0079	-1.00569	0.0735751	0.385986
hsa-mir-4504	-3.41498	-1.77188	0.0743964	0.387316
hsa-mir-6505	3.13825	1.64996	0.0754338	0.389741
hsa-mir-4678	-5.81124	-2.53885	0.0774801	0.397304
hsa-mir-6716	3.08064	1.62323	0.0783794	0.397335
hsa-mir-5010	2.66768	1.41559	0.0794699	0.397335
hsa-mir-4680	2.89989	1.536	0.0807987	0.397335
hsa-mir-628	-1.52498	-0.608795	0.0836262	0.397335
hsa-mir-548o-2	-1.84517	-0.883755	0.0846931	0.397335
hsa-mir-3149	-2.61565	-1.38717	0.0857253	0.397335
hsa-mir-624	-2.53136	-1.33991	0.0862757	0.397335
hsa-mir-1180	2.09687	1.06824	0.0869074	0.397335
hsa-mir-9903	-2.66969	-1.41667	0.089834	0.397335
hsa-mir-1278	-2.65236	-1.40728	0.0907815	0.397335
hsa-mir-3922	-2.49644	-1.31987	0.0919538	0.397335
hsa-mir-493	-1.61842	-0.694584	0.0960963	0.397335
hsa-mir-6084	3.25843	1.70418	0.100766	0.397335
hsa-mir-6824	2.1458	1.10152	0.100954	0.397335
hsa-mir-885	2.1458	1.10152	0.100954	0.397335
hsa-mir-4444-2	2.62005	1.38959	0.101799	0.397335
hsa-mir-1182	2.1044	1.07341	0.102578	0.397335
hsa-mir-4677	-2.42995	-1.28093	0.102852	0.397335
hsa-mir-4707	2.06114	1.04344	0.104417	0.397335
hsa-mir-7108	2.06114	1.04344	0.104417	0.397335
hsa-mir-7114	2.06114	1.04344	0.104417	0.397335
hsa-mir-4724	2.00594	1.00428	0.106996	0.397335
hsa-mir-6761	1.99612	0.997195	0.107484	0.397335
hsa-mir-607	-2.8703	-1.5212	0.10759	0.397335
hsa-mir-375	2.70372	1.43495	0.108162	0.397335
hsa-mir-7847	-2.74355	-1.45604	0.109674	0.397335
hsa-mir-555	1.94314	0.958392	0.110288	0.397335
hsa-mir-6717	1.94314	0.958392	0.110288	0.397335
hsa-mir-200c	-1.51219	-0.596635	0.110536	0.397335
hsa-mir-193a	1.78807	0.838402	0.11073	0.397335
hsa-mir-1197	1.91487	0.937248	0.11191	0.397335
hsa-mir-1323	1.91487	0.937248	0.11191	0.397335
hsa-mir-151b	1.91487	0.937248	0.11191	0.397335
hsa-mir-4754	1.91487	0.937248	0.11191	0.397335
hsa-mir-548ay	1.91487	0.937248	0.11191	0.397335
hsa-mir-6748	1.91487	0.937248	0.11191	0.397335
hsa-mir-6759	1.91487	0.937248	0.11191	0.397335
hsa-mir-490	-2.61022	-1.38417	0.112209	0.397335
hsa-mir-96	-18.4009	-4.2017	0.112744	0.397335
hsa-mir-4786	2.46398	1.30099	0.113434	0.397335
hsa-mir-516b-1	2.74687	1.45779	0.113595	0.397335
hsa-mir-147b	1.88169	0.912032	0.113936	0.397335
hsa-mir-1909	1.88169	0.912032	0.113936	0.397335
hsa-mir-5589	1.88169	0.912032	0.113936	0.397335
hsa-mir-1289-1	1.85097	0.888281	0.11594	0.397335
hsa-mir-4722	1.85097	0.888281	0.11594	0.397335
hsa-mir-5001	1.85097	0.888281	0.11594	0.397335
hsa-mir-526b	1.85097	0.888281	0.11594	0.397335
hsa-mir-6735	1.85097	0.888281	0.11594	0.397335
hsa-mir-6846	1.85097	0.888281	0.11594	0.397335
hsa-mir-6869	1.85097	0.888281	0.11594	0.397335
hsa-mir-7848	1.85097	0.888281	0.11594	0.397335
hsa-mir-1199	1.83602	0.876583	0.116963	0.397335
hsa-mir-153-1	1.83602	0.876583	0.116963	0.397335
hsa-mir-4444-1	1.83602	0.876583	0.116963	0.397335
hsa-mir-6816	1.83602	0.876583	0.116963	0.397335
hsa-mir-6879	1.83602	0.876583	0.116963	0.397335
hsa-mir-665	-2.73132	-1.4496	0.117034	0.397335
hsa-mir-1976	2.2302	1.15718	0.117362	0.397335
hsa-mir-4473	2.68621	1.42557	0.11787	0.397335
hsa-mir-323b	1.81879	0.862982	0.118182	0.397335
hsa-mir-4660	1.81879	0.862982	0.118182	0.397335
hsa-mir-4683	1.81879	0.862982	0.118182	0.397335
hsa-mir-6090	1.81879	0.862982	0.118182	0.397335
hsa-mir-6743	1.81879	0.862982	0.118182	0.397335
hsa-mir-4528	1.80321	0.850565	0.119324	0.397335
hsa-mir-548q	1.80321	0.850565	0.119324	0.397335
hsa-mir-6883	1.80321	0.850565	0.119324	0.397335
hsa-mir-4701	2.53389	1.34135	0.119425	0.397335
hsa-mir-1247	1.78528	0.836154	0.120686	0.397335
hsa-mir-3177	1.78528	0.836154	0.120686	0.397335
hsa-mir-3198-2	1.78528	0.836154	0.120686	0.397335
hsa-mir-3940	1.78528	0.836154	0.120686	0.397335
hsa-mir-6765	1.78528	0.836154	0.120686	0.397335
hsa-mir-6806	-2.55702	-1.35446	0.121181	0.397335
hsa-mir-323a	3.61178	1.85271	0.122628	0.400154
hsa-mir-6767	-2.51697	-1.33169	0.125507	0.4076
hsa-mir-7113	-2.47011	-1.30458	0.126535	0.408991
hsa-mir-1185-1	2.51819	1.33239	0.133657	0.421411
hsa-mir-941-4	-2.36023	-1.23893	0.13523	0.421411
hsa-mir-12121	1.62702	0.702236	0.135434	0.421411
hsa-mir-1266	1.62702	0.702236	0.135434	0.421411
hsa-mir-3960	1.62702	0.702236	0.135434	0.421411
hsa-mir-4648	1.62702	0.702236	0.135434	0.421411
hsa-mir-6862-1	1.62702	0.702236	0.135434	0.421411
hsa-mir-135a-1	-2.26016	-1.17642	0.13567	0.421411
hsa-mir-874	1.91484	0.937224	0.135939	0.421411
hsa-mir-10527	-1.75157	-0.808652	0.145023	0.447537
hsa-mir-424	2.48955	1.31589	0.145827	0.447992
hsa-mir-301a	-2.23884	-1.16275	0.147234	0.450271
hsa-mir-145	-2.21288	-1.14593	0.148476	0.450271
hsa-mir-4446	1.73843	0.797787	0.149534	0.450271
hsa-mir-133a-1	-2.72992	-1.44886	0.149761	0.450271
hsa-mir-181c	-2.03423	-1.02448	0.14987	0.450271
hsa-mir-409	4.35771	2.12357	0.150706	0.450796
hsa-mir-6503	-2.19975	-1.13734	0.152278	0.45351
hsa-mir-638	2.39544	1.26029	0.153413	0.454903
hsa-mir-365b	3.14555	1.65331	0.155459	0.458973
hsa-mir-6785	-2.19507	-1.13427	0.15644	0.459881
hsa-mir-4749	4.53292	2.18044	0.157339	0.460538
hsa-mir-31	-2.13831	-1.09647	0.160497	0.464944
hsa-mir-10392	-2.30966	-1.20768	0.160686	0.464944
hsa-mir-95	2.12938	1.09044	0.16089	0.464944
hsa-mir-556	-2.31067	-1.20831	0.161658	0.465192
hsa-mir-939	-2.05079	-1.03618	0.162438	0.465473
hsa-mir-6864	-2.23195	-1.1583	0.16565	0.472692
hsa-mir-542	-2.06704	-1.04757	0.168164	0.477867
hsa-mir-5006	2.34356	1.2287	0.169552	0.479161
hsa-mir-6502	-2.1997	-1.13731	0.170458	0.479161
hsa-mir-4709	2.06979	1.04948	0.171022	0.479161
hsa-mir-517b	-2.00934	-1.00672	0.17143	0.479161
hsa-mir-1-1	2.25777	1.1749	0.17354	0.483078
hsa-mir-134	2.78478	1.47756	0.176065	0.488115
hsa-mir-369	-2.69335	-1.4294	0.179152	0.49367
hsa-mir-6763	-2.11795	-1.08267	0.179919	0.49367
hsa-mir-6837	2.39684	1.26113	0.18024	0.49367
hsa-mir-18b	-1.94493	-0.959722	0.187976	0.5128
hsa-mir-539	-2.01743	-1.01252	0.188921	0.513322
hsa-mir-181d	-1.46562	-0.551509	0.189892	0.513913
hsa-mir-664b	-2.28195	-1.19027	0.191356	0.515829
hsa-mir-6847	2.20116	1.13826	0.1941	0.521167
hsa-mir-2110	1.46987	0.555689	0.195408	0.52262
hsa-mir-487a	-1.97393	-0.981068	0.196398	0.523217
hsa-mir-873	-1.94879	-0.96258	0.197484	0.524062
hsa-mir-208b	2.01696	1.01218	0.198851	0.525646
hsa-mir-450b	2.09518	1.06708	0.199911	0.526406
hsa-mir-3679	-2.65362	-1.40796	0.20362	0.533204
hsa-mir-6810	-1.89973	-0.925797	0.204056	0.533204
hsa-mir-6845	1.9456	0.960217	0.205733	0.534428
hsa-mir-1273c	2.0744	1.05269	0.206092	0.534428
hsa-mir-3179-1	-1.99915	-0.999386	0.207161	0.535165
hsa-mir-3928	-1.92427	-0.944311	0.210409	0.54086
hsa-mir-6515	1.9229	0.943282	0.210966	0.54086
hsa-mir-10400	2.16982	1.11757	0.211744	0.54086
hsa-mir-7111	-2.23363	-1.15939	0.215866	0.548797
hsa-mir-4746	-1.72505	-0.786642	0.217084	0.548797
hsa-mir-218-1	-1.81422	-0.859347	0.217266	0.548797
hsa-mir-610	-1.80374	-0.850988	0.218794	0.550618
hsa-mir-6781	-3.09957	-1.63207	0.221141	0.554478
hsa-mir-3661	2.21319	1.14613	0.222139	0.554941
hsa-mir-6877	-2.12859	-1.0899	0.223636	0.556642
hsa-mir-4695	-1.768	-0.822118	0.224614	0.557042
hsa-mir-1229	-1.7585	-0.814345	0.226254	0.559076
hsa-mir-4665	-1.80986	-0.855877	0.227216	0.559428
hsa-mir-6740	2.68291	1.4238	0.230098	0.564485
hsa-mir-568	-2.04837	-1.03448	0.232761	0.568972
hsa-mir-1270	1.91131	0.934564	0.235542	0.569776
hsa-mir-1181	-1.70537	-0.770083	0.236432	0.569776
hsa-mir-3174	-1.70537	-0.770083	0.236432	0.569776
hsa-mir-3691	-1.70537	-0.770083	0.236432	0.569776
hsa-mir-12117	-1.88572	-0.915115	0.24747	0.591491
hsa-mir-4435-2	-1.89205	-0.919953	0.249999	0.591491
hsa-mir-376a-1	-1.93322	-0.951006	0.250048	0.591491
hsa-mir-5090	-1.70614	-0.770736	0.251617	0.591491
hsa-mir-6774	-1.90751	-0.93169	0.252004	0.591491
hsa-mir-320c-1	-1.90821	-0.932218	0.252252	0.591491
hsa-mir-4687	-1.84424	-0.883025	0.252547	0.591491
hsa-mir-6125	-1.69066	-0.757584	0.253417	0.591491
hsa-mir-3941	-1.68581	-0.753439	0.253998	0.591491
hsa-mir-3175	-1.63641	-0.710532	0.254116	0.591491
hsa-mir-3127	1.88676	0.915913	0.255	0.591532
hsa-mir-6720	2.38486	1.2539	0.26175	0.603259
hsa-mir-7845	-1.85393	-0.890583	0.261825	0.603259
hsa-mir-365a	1.77448	0.8274	0.265046	0.607302
hsa-mir-410	-1.60272	-0.680524	0.265361	0.607302
hsa-mir-138-1	-1.73984	-0.798956	0.26699	0.607639
hsa-mir-32	-2.90377	-1.53793	0.267634	0.607639
hsa-mir-3163	-1.74508	-0.803295	0.268181	0.607639
hsa-mir-5586	-1.72587	-0.787321	0.270801	0.611543
hsa-mir-3683	-1.54036	-0.623269	0.272906	0.612076
hsa-mir-4751	1.88305	0.913072	0.273354	0.612076
hsa-mir-450a-1	-1.7042	-0.769092	0.273729	0.612076
hsa-mir-6733	-1.75764	-0.813638	0.279226	0.618066
hsa-mir-339	1.48997	0.575285	0.279885	0.618066
hsa-mir-495	1.42769	0.513685	0.280451	0.618066
hsa-mir-618	1.60873	0.685922	0.281941	0.618066
hsa-mir-942	-1.52431	-0.608161	0.28303	0.618066
hsa-mir-548a-2	-1.65624	-0.727909	0.283469	0.618066
hsa-mir-136	-1.51343	-0.597818	0.285603	0.618066
hsa-mir-196a-2	-1.61076	-0.687742	0.288917	0.618066
hsa-mir-3916	-1.61076	-0.687742	0.288917	0.618066
hsa-mir-708	-1.61076	-0.687742	0.288917	0.618066
hsa-mir-597	-1.85522	-0.891594	0.289298	0.618066
hsa-mir-3658	2.26375	1.17872	0.289373	0.618066
hsa-mir-3655	-1.60793	-0.685206	0.289459	0.618066
hsa-mir-153-2	-1.60511	-0.682669	0.290002	0.618066
hsa-mir-3925	-1.60511	-0.682669	0.290002	0.618066
hsa-mir-5696	-1.60231	-0.680158	0.291632	0.619605
hsa-mir-194-2	-4.75992	-2.25094	0.295255	0.625354
hsa-mir-10398	2.73394	1.45098	0.301486	0.631922
hsa-mir-411	-1.73471	-0.794693	0.301949	0.631922
hsa-mir-4503	-1.42014	-0.506035	0.305705	0.631922
hsa-mir-5582	-1.42014	-0.506035	0.305705	0.631922
hsa-mir-4668	-1.52049	-0.604536	0.307766	0.631922
hsa-mir-518c	-1.52049	-0.604536	0.307766	0.631922
hsa-mir-4425	-1.51431	-0.598658	0.309188	0.631922
hsa-mir-520a	-1.51431	-0.598658	0.309188	0.631922
hsa-mir-5703	-1.51431	-0.598658	0.309188	0.631922
hsa-mir-5706	-1.51431	-0.598658	0.309188	0.631922
hsa-mir-6513	-1.51431	-0.598658	0.309188	0.631922
hsa-mir-34c	1.937	0.953828	0.309475	0.631922
hsa-mir-6506	-1.55619	-0.638022	0.31533	0.641956
hsa-mir-218-2	2.17494	1.12098	0.317461	0.64437
hsa-mir-1294	-1.50564	-0.59038	0.322875	0.653414
hsa-mir-135a-2	-1.48174	-0.567292	0.326912	0.659626
hsa-mir-10397	-1.44618	-0.532246	0.33358	0.666656
hsa-mir-4700	-1.44351	-0.529582	0.334116	0.666656
hsa-mir-500b	-1.41025	-0.495956	0.33626	0.666656
hsa-mir-548ax	-1.41025	-0.495956	0.33626	0.666656
hsa-mir-6752	-1.41025	-0.495956	0.33626	0.666656
hsa-mir-7844	-1.41025	-0.495956	0.33626	0.666656
hsa-mir-182	-3.69849	-1.88694	0.341305	0.674695
hsa-mir-3920	-1.40003	-0.485458	0.343661	0.677348
hsa-mir-6842	-1.34115	-0.423465	0.344633	0.677348
hsa-mir-1287	1.50512	0.58988	0.347288	0.680605
hsa-mir-500a	-1.64187	-0.715336	0.354041	0.690859
hsa-mir-212	2.04694	1.03347	0.354547	0.690859
hsa-mir-3179-4	-1.34897	-0.431862	0.357278	0.692226
hsa-mir-559	-1.34897	-0.431862	0.357278	0.692226
hsa-mir-548k	1.64283	0.71618	0.359638	0.694825
hsa-mir-223	-3.37908	-1.75663	0.362335	0.696295
hsa-mir-520g	1.77285	0.826074	0.362441	0.696295
hsa-mir-10401	-1.28803	-0.365163	0.37858	0.698648
hsa-mir-3692	-1.28803	-0.365163	0.37858	0.698648
hsa-mir-4672	-1.28803	-0.365163	0.37858	0.698648
hsa-mir-580	-1.28803	-0.365163	0.37858	0.698648
hsa-mir-6836	-1.28803	-0.365163	0.37858	0.698648
hsa-mir-3652	1.67582	0.744868	0.3848	0.698648
hsa-mir-320b-1	-1.55001	-0.63228	0.385637	0.698648
hsa-mir-5189	-1.70268	-0.767807	0.386472	0.698648
hsa-mir-1225	1.73487	0.794824	0.387037	0.698648
hsa-mir-6728	1.56353	0.644807	0.389524	0.698648
hsa-mir-6764	1.6375	0.711491	0.38967	0.698648
hsa-mir-503	-2.12048	-1.08439	0.394271	0.698648
hsa-mir-301b	1.66	0.731184	0.397573	0.698648
hsa-mir-30c-2	1.61297	0.689721	0.399095	0.698648
hsa-mir-30c-1	-1.49098	-0.576259	0.402177	0.698648
hsa-mir-3140	-1.58783	-0.667055	0.404227	0.698648
hsa-mir-4999	-1.58783	-0.667055	0.404227	0.698648
hsa-mir-3186	-1.57019	-0.650935	0.405784	0.698648
hsa-mir-3677	-1.57019	-0.650935	0.405784	0.698648
hsa-mir-1468	-1.56686	-0.647876	0.406088	0.698648
hsa-mir-5698	-1.56686	-0.647876	0.406088	0.698648
hsa-mir-6838	-1.53922	-0.622197	0.408762	0.698648
hsa-mir-7110	-1.53922	-0.622197	0.408762	0.698648
hsa-mir-4435-1	-1.518	-0.602168	0.410999	0.698648
hsa-mir-4523	-1.518	-0.602168	0.410999	0.698648
hsa-mir-5693	-1.518	-0.602168	0.410999	0.698648
hsa-mir-3615	4.81299	2.26693	0.411531	0.698648
hsa-mir-4752	-1.50195	-0.586839	0.412804	0.698648
hsa-mir-4771-1	-1.50195	-0.586839	0.412804	0.698648
hsa-mir-4771-2	-1.50195	-0.586839	0.412804	0.698648
hsa-mir-765	-1.50195	-0.586839	0.412804	0.698648
hsa-mir-1262	-1.86202	-0.896866	0.412818	0.698648
hsa-mir-6866	-1.62217	-0.697924	0.417698	0.698648
hsa-mir-6892	1.59669	0.675088	0.419267	0.698648
hsa-mir-4469	-1.42899	-0.514999	0.422455	0.698648
hsa-mir-3125	-1.42713	-0.513118	0.422736	0.698648
hsa-mir-449c	-1.42713	-0.513118	0.422736	0.698648
hsa-mir-4513	-1.42713	-0.513118	0.422736	0.698648
hsa-mir-5087	-1.42713	-0.513118	0.422736	0.698648
hsa-mir-516a-1	-1.42713	-0.513118	0.422736	0.698648
hsa-mir-4640	-1.41472	-0.50052	0.42466	0.698648
hsa-mir-887	-1.41472	-0.50052	0.42466	0.698648
hsa-mir-548f-2	-1.41023	-0.495936	0.425377	0.698648
hsa-mir-605	-1.41023	-0.495936	0.425377	0.698648
hsa-mir-6729	-1.41023	-0.495936	0.425377	0.698648
hsa-mir-10399	1.2599	0.333307	0.427145	0.698648
hsa-mir-320c-2	-1.39548	-0.480759	0.427823	0.698648
hsa-mir-6786	-1.39548	-0.480759	0.427823	0.698648
hsa-mir-7976	1.55984	0.641397	0.429664	0.698648
hsa-mir-598	1.72318	0.785074	0.430648	0.698648
hsa-mir-3617	-1.36597	-0.449924	0.433143	0.698648
hsa-mir-4727	-1.36597	-0.449924	0.433143	0.698648
hsa-mir-5004	-1.36597	-0.449924	0.433143	0.698648
hsa-mir-548ag-2	-1.36597	-0.449924	0.433143	0.698648
hsa-mir-548n	-1.36597	-0.449924	0.433143	0.698648
hsa-mir-502	-1.36024	-0.44386	0.43481	0.698648
hsa-mir-3911	-1.34272	-0.425159	0.437782	0.698648
hsa-mir-3605	1.43272	0.518759	0.439117	0.698648
hsa-mir-3942	-1.33198	-0.413576	0.440073	0.698648
hsa-mir-4774	-1.33198	-0.413576	0.440073	0.698648
hsa-mir-496	-1.33198	-0.413576	0.440073	0.698648
hsa-mir-7161	-1.33198	-0.413576	0.440073	0.698648
hsa-mir-3129	1.57545	0.655764	0.441173	0.698648
hsa-mir-12119	-1.30789	-0.387247	0.44559	0.698648
hsa-mir-1236	-1.30789	-0.387247	0.44559	0.698648
hsa-mir-4449	-1.30789	-0.387247	0.44559	0.698648
hsa-mir-6830	-1.30789	-0.387247	0.44559	0.698648
hsa-mir-4257	-1.30527	-0.384349	0.446226	0.698648
hsa-mir-4644	-1.30527	-0.384349	0.446226	0.698648
hsa-mir-4688	-1.30527	-0.384349	0.446226	0.698648
hsa-mir-6812	-1.30527	-0.384349	0.446226	0.698648
hsa-mir-922	-1.30527	-0.384349	0.446226	0.698648
hsa-mir-651	1.62005	0.696039	0.446853	0.698648
hsa-mir-2115	-1.7712	-0.82473	0.447603	0.698648
hsa-mir-5000	1.57944	0.659413	0.449368	0.698648
hsa-mir-6821	1.5936	0.672293	0.452934	0.698648
hsa-mir-3173	-1.26522	-0.339391	0.456861	0.698648
hsa-mir-449a	-1.26522	-0.339391	0.456861	0.698648
hsa-mir-519a-1	-1.26522	-0.339391	0.456861	0.698648
hsa-mir-653	-1.26522	-0.339391	0.456861	0.698648
hsa-mir-3188	-1.26224	-0.335989	0.457731	0.698648
hsa-mir-4533	-1.26224	-0.335989	0.457731	0.698648
hsa-mir-520f	-1.26224	-0.335989	0.457731	0.698648
hsa-mir-5697	-1.26224	-0.335989	0.457731	0.698648
hsa-mir-6775	-1.26224	-0.335989	0.457731	0.698648
hsa-mir-6777	-1.26224	-0.335989	0.457731	0.698648
hsa-mir-6809	-1.26224	-0.335989	0.457731	0.698648
hsa-mir-7106	-1.26224	-0.335989	0.457731	0.698648
hsa-mir-548j	-1.22104	-0.288107	0.460948	0.698648
hsa-mir-6751	1.5794	0.659374	0.463422	0.698648
hsa-mir-1228	1.61296	0.689711	0.46391	0.698648
hsa-mir-579	-1.67697	-0.745856	0.464231	0.698648
hsa-mir-374a	-5.31385	-2.40976	0.46775	0.698648
hsa-mir-6758	1.45977	0.545742	0.470496	0.698648
hsa-mir-625	1.25811	0.331252	0.472671	0.698648
hsa-mir-320b-2	1.45334	0.539374	0.474236	0.698648
hsa-mir-1224	-1.21106	-0.276268	0.47477	0.698648
hsa-mir-1293	-1.21106	-0.276268	0.47477	0.698648
hsa-mir-3121	-1.21106	-0.276268	0.47477	0.698648
hsa-mir-3146	-1.21106	-0.276268	0.47477	0.698648
hsa-mir-3192	-1.21106	-0.276268	0.47477	0.698648
hsa-mir-3680-1	-1.21106	-0.276268	0.47477	0.698648
hsa-mir-4649	-1.21106	-0.276268	0.47477	0.698648
hsa-mir-4795	-1.21106	-0.276268	0.47477	0.698648
hsa-mir-509-3	-1.21106	-0.276268	0.47477	0.698648
hsa-mir-578	-1.21106	-0.276268	0.47477	0.698648
hsa-mir-6800	-1.21106	-0.276268	0.47477	0.698648
hsa-mir-7855	-1.21106	-0.276268	0.47477	0.698648
hsa-mir-7849	-1.92814	-0.947212	0.475327	0.698648
hsa-mir-15b	-5.18232	-2.3736	0.480104	0.704152
hsa-mir-3194	1.53216	0.61557	0.484677	0.708621
hsa-mir-6819	1.43366	0.519699	0.485229	0.708621
hsa-mir-1227	1.46569	0.551579	0.496306	0.714657
hsa-mir-4485	1.45325	0.539287	0.500456	0.714657
hsa-mir-1249	-1.14885	-0.200195	0.502984	0.714657
hsa-mir-187	-1.14885	-0.200195	0.502984	0.714657
hsa-mir-296	-1.14885	-0.200195	0.502984	0.714657
hsa-mir-3912	-1.14885	-0.200195	0.502984	0.714657
hsa-mir-4639	-1.14885	-0.200195	0.502984	0.714657
hsa-mir-4670	-1.14885	-0.200195	0.502984	0.714657
hsa-mir-4779	-1.14885	-0.200195	0.502984	0.714657
hsa-mir-541	-1.14885	-0.200195	0.502984	0.714657
hsa-mir-577	-1.14885	-0.200195	0.502984	0.714657
hsa-mir-6875	-1.14885	-0.200195	0.502984	0.714657
hsa-mir-7846	-1.14885	-0.200195	0.502984	0.714657
hsa-mir-6834	1.44043	0.5265	0.504865	0.715838
hsa-mir-184	-1.51713	-0.601343	0.508282	0.717566
hsa-mir-6776	1.46809	0.553939	0.508421	0.717566
hsa-mir-4775	1.45826	0.544248	0.50924	0.717566
hsa-mir-4667	1.44119	0.527258	0.511399	0.719122
hsa-mir-4646	1.62619	0.701494	0.512832	0.719654
hsa-mir-6504	1.41411	0.49989	0.514348	0.71978
hsa-mir-6884	-1.41702	-0.502863	0.515401	0.71978
hsa-mir-3621	1.41081	0.496521	0.516088	0.71978
hsa-mir-143	-3.70193	-1.88828	0.520268	0.724129
hsa-mir-6755	1.41266	0.498414	0.524078	0.726803
hsa-mir-199a-2	-2.65527	-1.40886	0.524576	0.726803
hsa-mir-34a	1.42255	0.508475	0.526375	0.726803
hsa-mir-519d	-1.95883	-0.969994	0.526452	0.726803
hsa-mir-505	1.14874	0.200052	0.531453	0.732224
hsa-mir-1303	1.37871	0.463323	0.536219	0.7373
hsa-mir-6891	1.33553	0.417416	0.540283	0.740569
hsa-mir-4657	-1.52633	-0.610066	0.540767	0.740569
hsa-mir-877	-1.2626	-0.336399	0.54771	0.744712
hsa-mir-1271	-1.75375	-0.810447	0.549903	0.744712
hsa-mir-4800	1.35	0.432957	0.549955	0.744712
hsa-mir-16-1	-14.7787	-3.88545	0.550799	0.744712
hsa-mir-6827	1.30531	0.384389	0.550994	0.744712
hsa-mir-20b	-3.7618	-1.91142	0.551358	0.744712
hsa-mir-200a	-1.38236	-0.467136	0.551906	0.744712
hsa-mir-28	2.09588	1.06756	0.552528	0.744712
hsa-mir-3138	-1.4009	-0.486356	0.554167	0.745447
hsa-mir-4777	1.80608	0.852864	0.556645	0.747307
hsa-mir-3618	1.31224	0.392033	0.560681	0.751246
hsa-mir-758	-1.38088	-0.465588	0.564915	0.755436
hsa-mir-516a-2	1.29879	0.377163	0.570138	0.760505
hsa-mir-3610	-1.53864	-0.62166	0.570936	0.760505
hsa-mir-627	-1.63105	-0.705805	0.572784	0.761479
hsa-mir-34b	1.27644	0.352128	0.579405	0.767635
hsa-mir-6721	-1.35608	-0.439438	0.581083	0.767635
hsa-mir-762	1.48877	0.574119	0.581227	0.767635
hsa-mir-659	1.50528	0.590032	0.581917	0.767635
hsa-mir-6868	1.26784	0.342368	0.58356	0.768316
hsa-mir-1-2	1.42532	0.511282	0.588821	0.772654
hsa-mir-2277	1.61742	0.693696	0.590358	0.772654
hsa-mir-517a	-1.43065	-0.516674	0.591046	0.772654
hsa-mir-516b-2	1.31023	0.38982	0.591386	0.772654
hsa-mir-107	1.41368	0.499456	0.598961	0.781054
hsa-mir-30b	-3.16043	-1.66012	0.603034	0.784865
hsa-mir-382	2.51775	1.33214	0.609321	0.791538
hsa-mir-543	3.02772	1.59823	0.614791	0.796926
hsa-mir-632	-1.49423	-0.579404	0.616701	0.796926
hsa-mir-1299	1.41013	0.495832	0.617957	0.796926
hsa-mir-337	-1.34654	-0.429254	0.618143	0.796926
hsa-mir-431	1.35633	0.439708	0.623335	0.800768
hsa-mir-12136	-1.51494	-0.599265	0.623472	0.800768
hsa-mir-1273h	-1.3845	-0.46937	0.624743	0.800892
hsa-mir-1292	-1.20502	-0.269058	0.634218	0.811513
hsa-mir-550a-3	1.16818	0.224265	0.63543	0.811542
hsa-let-7f-1	-1.67753	-0.746338	0.639095	0.814697
hsa-mir-100	2.37541	1.24818	0.651291	0.828695
hsa-mir-3200	1.40982	0.495507	0.66198	0.840727
hsa-mir-3128	-1.23601	-0.305691	0.664297	0.842101
hsa-mir-199b	-2.59271	-1.37446	0.668986	0.846472
hsa-mir-6825	-1.23896	-0.309128	0.677684	0.855889
hsa-mir-335	2.385	1.25399	0.688864	0.868402
hsa-mir-484	1.75545	0.811841	0.691092	0.869603
hsa-mir-629	-1.96688	-0.975906	0.694778	0.870944
hsa-mir-146a	-4.17285	-2.06103	0.694947	0.870944
hsa-mir-1284	1.3846	0.469468	0.695989	0.870944
hsa-mir-576	1.20083	0.264036	0.702543	0.877516
hsa-mir-199a-1	-2.15765	-1.10946	0.703814	0.877516
hsa-mir-766	1.18686	0.247147	0.711809	0.885864
hsa-mir-132	1.17192	0.228878	0.718303	0.892319
hsa-mir-522	1.32141	0.402074	0.720538	0.893467
hsa-mir-331	-1.22314	-0.290586	0.725939	0.898531
hsa-mir-452	-1.17891	-0.237452	0.736442	0.90988
hsa-mir-429	-1.31098	-0.390646	0.73881	0.911154
hsa-mir-889	-1.27526	-0.350793	0.74426	0.916152
hsa-mir-10394	-1.16777	-0.223761	0.745549	0.916152
hsa-mir-581	-1.14028	-0.189392	0.748109	0.917644
hsa-mir-3917	1.25757	0.330638	0.750593	0.919039
hsa-mir-181a-1	-1.79535	-0.844264	0.755916	0.922414
hsa-mir-197	-1.21683	-0.283129	0.756055	0.922414
hsa-mir-4742	-1.20145	-0.264779	0.760917	0.926688
hsa-mir-11400	1.23904	0.309228	0.763457	0.928125
hsa-mir-4690	-1.14257	-0.192277	0.770566	0.929645
hsa-mir-589	1.11388	0.155592	0.772308	0.929645
hsa-mir-483	1.12556	0.170641	0.772677	0.929645
hsa-mir-23a	-1.24281	-0.313606	0.774191	0.929645
hsa-mir-4315-1	1.22195	0.289183	0.77489	0.929645
hsa-mir-744	-1.88286	-0.912926	0.775238	0.929645
hsa-mir-125a	3.88358	1.95739	0.775321	0.929645
hsa-mir-4521	1.14831	0.199507	0.775725	0.929645
hsa-mir-26b	-2.89547	-1.5338	0.778253	0.929645
hsa-mir-1250	-1.16376	-0.218796	0.779095	0.929645
hsa-mir-127	1.31905	0.399501	0.779702	0.929645
hsa-mir-6805	-1.14076	-0.189998	0.781833	0.930559
hsa-mir-518b	1.19834	0.261039	0.79483	0.94438
hsa-mir-548u	-1.14644	-0.197167	0.799359	0.94811
hsa-mir-142	-3.99121	-1.99683	0.801835	0.948203
hsa-let-7d	-1.8834	-0.913343	0.802219	0.948203
hsa-mir-222	3.1692	1.66412	0.806651	0.9506
hsa-mir-494	-1.10894	-0.149186	0.807148	0.9506
hsa-mir-1282	1.33367	0.415398	0.814341	0.9506
hsa-mir-10393	1.07146	0.0995731	0.816638	0.9506
hsa-mir-144	-7.94972	-2.9909	0.818461	0.9506
hsa-mir-654	1.10405	0.142803	0.818691	0.9506
hsa-mir-151a	1.43547	0.521519	0.81963	0.9506
hsa-mir-181b-1	-1.11502	-0.157072	0.820415	0.9506
hsa-mir-450a-2	-1.21686	-0.283158	0.820746	0.9506
hsa-mir-1843	1.06783	0.0946837	0.821213	0.9506
hsa-mir-1277	-1.11948	-0.162833	0.822725	0.9506
hsa-mir-30e	-2.06261	-1.04447	0.822744	0.9506
hsa-mir-27a	-1.72212	-0.784182	0.823324	0.9506
hsa-mir-363	-2.7921	-1.48135	0.82376	0.9506
hsa-mir-216b	1.11327	0.154803	0.83718	0.964454
hsa-mir-3690-1	-1.18871	-0.249399	0.84489	0.970373
hsa-mir-1255b-2	1.10413	0.14291	0.845707	0.970373
hsa-mir-4654	1.11295	0.154395	0.847653	0.970373
hsa-mir-30a	2.9887	1.57952	0.848272	0.970373
hsa-mir-139	2.71346	1.44013	0.849432	0.970373
hsa-mir-20a	-4.92165	-2.29914	0.857566	0.977782
hsa-mir-6797	1.07434	0.103455	0.859598	0.977782
hsa-mir-186	-4.7634	-2.25199	0.860219	0.977782
hsa-mir-10b	4.80482	2.26448	0.867395	0.981871
hsa-mir-150	3.69462	1.88543	0.868236	0.981871
hsa-mir-320a	1.27248	0.347648	0.87093	0.981871
hsa-mir-140	-1.88119	-0.911649	0.872522	0.981871
hsa-mir-17	-4.06366	-2.02278	0.872675	0.981871
hsa-mir-3614	-1.10193	-0.140027	0.872929	0.981871
hsa-mir-16-2	-3.62608	-1.85841	0.873894	0.981871
hsa-mir-152	1.31668	0.396906	0.875375	0.981917
hsa-mir-370	3.1638	1.66166	0.877734	0.982947
hsa-mir-224	1.05368	0.0754408	0.879676	0.983507
hsa-mir-6852	1.06313	0.088313	0.883615	0.983714
hsa-mir-1306	-1.13688	-0.185083	0.88383	0.983714
hsa-let-7g	-2.49782	-1.32067	0.884189	0.983714
hsa-mir-101-1	-3.41914	-1.77363	0.887178	0.984261
hsa-mir-93	-3.03333	-1.6009	0.88981	0.984261
hsa-mir-99b	2.57394	1.36398	0.889937	0.984261
hsa-mir-6501	-1.08083	-0.112137	0.891484	0.984261
hsa-let-7c	3.0241	1.59651	0.893809	0.984261
hsa-mir-99a	3.03782	1.60304	0.894679	0.984261
hsa-mir-1296	-1.13098	-0.177571	0.894838	0.984261
hsa-mir-329-2	1.01668	0.0238661	0.896226	0.984261
hsa-mir-98	-2.47031	-1.30469	0.898646	0.985332
hsa-mir-101-2	-2.74281	-1.45566	0.905186	0.990161
hsa-mir-1307	1.75768	0.813672	0.907382	0.990161
hsa-mir-9-1	-1.06843	-0.0954925	0.907406	0.990161
hsa-mir-3164	1.08883	0.122781	0.910469	0.990634
hsa-mir-340	-1.77384	-0.826873	0.910798	0.990634
hsa-mir-24-2	-1.79517	-0.844118	0.912196	0.990634
hsa-mir-183	-2.45995	-1.29863	0.915037	0.992139
hsa-mir-4645	-1.01394	-0.0199684	0.921028	0.995335
hsa-mir-181a-2	1.22758	0.295814	0.923436	0.995335
hsa-mir-146b	-1.58407	-0.663634	0.923442	0.995335
hsa-mir-361	2.06626	1.04702	0.923822	0.995335
hsa-mir-584	-1.04859	-0.0684537	0.927101	0.995869
hsa-mir-128-1	1.82438	0.867403	0.927239	0.995869
hsa-mir-6772	-1.09202	-0.126999	0.931894	0.998194
hsa-let-7e	1.87236	0.904854	0.934226	0.998194
hsa-mir-30d	1.80103	0.848824	0.934335	0.998194
hsa-mir-1298	-1.08596	-0.118977	0.935258	0.998194
hsa-mir-185	-1.74046	-0.799465	0.937949	0.998963
hsa-mir-3934	-1.06661	-0.0930263	0.940354	0.998963
hsa-mir-106b	-1.61763	-0.693883	0.943524	0.998963
hsa-mir-4762	-1.0351	-0.0497695	0.945073	0.998963
hsa-mir-6793	-1.03489	-0.0494711	0.947585	0.998963
hsa-mir-215	1.01346	0.0192945	0.948072	0.998963
hsa-mir-497	-1.14254	-0.192242	0.949793	0.998963
hsa-mir-221	-1.6271	-0.702307	0.950984	0.998963
hsa-mir-760	1.04431	0.0625514	0.952076	0.998963
hsa-mir-148b	-1.46034	-0.546309	0.955782	0.998963
hsa-let-7a-2	-1.13423	-0.181711	0.956642	0.998963
hsa-mir-3157	1.06394	0.089423	0.956642	0.998963
hsa-mir-200b	1.01977	0.0282448	0.957977	0.998963
hsa-mir-29c	-1.01944	-0.0277748	0.958094	0.998963
hsa-mir-342	-1.3004	-0.378959	0.968108	0.998963
hsa-mir-425	-1.3735	-0.457862	0.968323	0.998963
hsa-let-7f-2	-1.67318	-0.742589	0.969608	0.998963
hsa-mir-148a	-2.30398	-1.20413	0.974484	0.998963
hsa-let-7i	-2.58763	-1.37163	0.976042	0.998963
hsa-mir-155	1.27479	0.350261	0.976152	0.998963
hsa-mir-26a-1	-1.50593	-0.590652	0.978741	0.998963
hsa-mir-432	-1.05319	-0.0747592	0.979244	0.998963
hsa-mir-381	-1.19136	-0.252612	0.979614	0.998963
hsa-mir-378a	1.04654	0.0656258	0.98248	0.998963
hsa-mir-26a-2	-1.50089	-0.585819	0.984563	0.998963
hsa-mir-1226	1.03736	0.0529191	0.984925	0.998963
hsa-mir-21	-1.53983	-0.622769	0.985452	0.998963
hsa-mir-192	1.15112	0.203044	0.985476	0.998963
hsa-mir-92a-1	1.10436	0.143207	0.989619	0.998963
hsa-mir-92a-2	1.09888	0.136029	0.990913	0.998963
hsa-mir-25	-1.01562	-0.0223553	0.991673	0.998963
hsa-let-7a-3	-1.07064	-0.0984684	0.991729	0.998963
hsa-mir-29a	1.08205	0.113771	0.992154	0.998963
hsa-let-7a-1	-1.12159	-0.165551	0.993048	0.998963
hsa-let-7b	-1.17719	-0.235348	0.994297	0.998963
hsa-mir-126	1.2106	0.275721	0.994471	0.998963
hsa-mir-6887	-1.12112	-0.164947	0.996052	0.998963
hsa-mir-532	1.03808	0.0539157	0.996413	0.998963
hsa-mir-330	1.00675	0.00970199	0.996971	0.998963
hsa-mir-22	-1.03032	-0.0430954	0.997092	0.998963
hsa-mir-4647	1.00582	0.00837662	0.997673	0.998963
hsa-mir-27b	1.00451	0.00649836	0.998344	0.998963
hsa-mir-191	1.00393	0.00566483	0.998963	0.998963
