## Supplemental Table 4 for "Profiling plasma extracellular vesicle-derived microRNAs for noninvasive diagnosis of alpha-1 antitrypsin deficiency associated liver disease"

### Sheet: ROC_result_batch_cobmine3_stand
	order	miRNA1	miRNA2	miRNA3	sensitivity_batch1	specificity_batch1	AUC_batch1	accuracy1	sensitivity_batch2	specificity_batch2	AUC_batch2	accuracy2
1	1	hsa-miR-223-3p	hsa-miR-374a-3p	hsa-let-7f-5p	1	0.833333	0.954545	0.941176	0.666667	0.666667	0.683128	0.666667
2	2	hsa-miR-223-3p	hsa-let-7a-5p	hsa-miR-15b-5p	1	0.833333	0.939394	0.941176	0.740741	0.555556	0.730453	0.666667
3	3	hsa-miR-223-3p	hsa-miR-15b-5p	hsa-let-7f-5p	1	0.833333	0.939394	0.941176	0.777778	0.555556	0.720165	0.688889
4	4	hsa-miR-23a-3p	hsa-miR-223-3p	hsa-miR-15b-5p	1	0.833333	0.924242	0.941176	0.777778	0.5	0.736626	0.666667
5	5	hsa-miR-23a-3p	hsa-let-7a-5p	hsa-miR-374a-3p	0.727273	1	0.924242	0.823529	0.37037	0.722222	0.563786	0.511111
6	6	hsa-miR-23a-3p	hsa-miR-374a-3p	hsa-let-7f-5p	0.727273	1	0.924242	0.823529	0.444444	0.611111	0.539095	0.511111
7	7	hsa-miR-23a-3p	hsa-miR-223-3p	hsa-miR-374a-3p	1	0.833333	0.909091	0.941176	0.777778	0.444444	0.687243	0.644444
8	8	hsa-miR-23a-3p	hsa-miR-15b-5p	hsa-miR-374a-3p	0.818182	1	0.901515	0.882353	0.555556	0.722222	0.623457	0.622222
9	9	hsa-miR-223-3p	hsa-let-7a-5p	hsa-miR-374a-3p	1	0.833333	0.893939	0.941176	0.777778	0.555556	0.738683	0.688889
10	10	hsa-let-7a-5p	hsa-miR-15b-5p	hsa-miR-374a-3p	0.909091	0.833333	0.893939	0.882353	0.555556	0.5	0.650206	0.533333
11	11	hsa-miR-23a-3p	hsa-let-7a-5p	hsa-miR-15b-5p	0.909091	0.833333	0.878788	0.882353	0.62963	0.444444	0.565844	0.555556
12	12	hsa-miR-23a-3p	hsa-miR-223-3p	hsa-let-7a-5p	1	0.666667	0.863636	0.882353	0.777778	0.333333	0.598765	0.6
13	13	hsa-miR-23a-3p	hsa-let-7a-5p	hsa-let-7f-5p	0.818182	0.833333	0.863636	0.823529	0.555556	0.555556	0.514403	0.555556
14	14	hsa-let-7a-5p	hsa-miR-374a-3p	hsa-let-7f-5p	0.727273	1	0.863636	0.823529	0.296296	0.722222	0.58642	0.466667
15	15	hsa-miR-15b-5p	hsa-miR-374a-3p	hsa-let-7f-5p	1	0.833333	0.863636	0.941176	0.814815	0.444444	0.633745	0.666667
16	16	hsa-miR-23a-3p	hsa-miR-223-3p	hsa-let-7f-5p	1	0.666667	0.833333	0.882353	0.777778	0.222222	0.569959	0.555556
17	17	hsa-miR-23a-3p	hsa-miR-15b-5p	hsa-let-7f-5p	0.909091	0.833333	0.833333	0.882353	0.740741	0.166667	0.526749	0.511111
18	18	hsa-miR-223-3p	hsa-let-7a-5p	hsa-let-7f-5p	1	0.666667	0.833333	0.882353	0.888889	0.222222	0.68107	0.622222
19	19	hsa-miR-223-3p	hsa-miR-15b-5p	hsa-miR-374a-3p	1	0.666667	0.833333	0.882353	0.851852	0.388889	0.62037	0.666667
20	20	hsa-let-7a-5p	hsa-miR-15b-5p	hsa-let-7f-5p	1	0.666667	0.818182	0.882353	0.777778	0.5	0.646091	0.666667
