## Supplemental Table 5 for "Profiling plasma extracellular vesicle-derived microRNAs for noninvasive diagnosis of alpha-1 antitrypsin deficiency associated liver disease"

### Sheet: ROC_result_batch_cobmine4_stand
	order	miRNA1	miRNA2	miRNA3	miRNA4	sensitivity_batch1	specificity_batch1	AUC_batch1	accuracy1	sensitivity_batch2	specificity_batch2	AUC_batch2	accuracy2
1	1	hsa-miR-23a-3p	hsa-miR-223-3p	hsa-miR-15b-5p	hsa-miR-374a-3p	1	1	1	1	0.777778	0.611111	0.751029	0.711111
2	2	hsa-miR-223-3p	hsa-let-7a-5p	hsa-miR-15b-5p	hsa-miR-374a-3p	1	1	1	1	0.703704	0.722222	0.722222	0.711111
3	3	hsa-miR-223-3p	hsa-miR-15b-5p	hsa-miR-374a-3p	hsa-let-7f-5p	1	1	1	1	0.703704	0.611111	0.700617	0.666667
4	4	hsa-miR-23a-3p	hsa-miR-223-3p	hsa-miR-374a-3p	hsa-let-7f-5p	1	0.833333	0.954545	0.941176	0.62963	0.666667	0.62963	0.644444
5	5	hsa-miR-223-3p	hsa-let-7a-5p	hsa-miR-15b-5p	hsa-let-7f-5p	1	0.833333	0.954545	0.941176	0.703704	0.666667	0.736626	0.688889
6	6	hsa-miR-223-3p	hsa-let-7a-5p	hsa-miR-374a-3p	hsa-let-7f-5p	1	0.833333	0.954545	0.941176	0.703704	0.555556	0.654321	0.644444
7	7	hsa-miR-23a-3p	hsa-miR-15b-5p	hsa-miR-374a-3p	hsa-let-7f-5p	0.818182	1	0.939394	0.882353	0.666667	0.5	0.55144	0.6
8	8	hsa-miR-23a-3p	hsa-miR-223-3p	hsa-let-7a-5p	hsa-miR-15b-5p	1	0.833333	0.924242	0.941176	0.740741	0.666667	0.738683	0.711111
9	9	hsa-miR-23a-3p	hsa-miR-223-3p	hsa-let-7a-5p	hsa-miR-374a-3p	1	0.833333	0.924242	0.941176	0.703704	0.555556	0.652263	0.644444
10	10	hsa-miR-23a-3p	hsa-miR-223-3p	hsa-miR-15b-5p	hsa-let-7f-5p	1	0.833333	0.924242	0.941176	0.777778	0.5	0.738683	0.666667
11	11	hsa-miR-23a-3p	hsa-let-7a-5p	hsa-miR-15b-5p	hsa-miR-374a-3p	0.818182	1	0.909091	0.882353	0.592593	0.666667	0.606996	0.622222
12	12	hsa-miR-23a-3p	hsa-let-7a-5p	hsa-miR-374a-3p	hsa-let-7f-5p	0.727273	1	0.909091	0.823529	0.481481	0.611111	0.528807	0.533333
13	13	hsa-let-7a-5p	hsa-miR-15b-5p	hsa-miR-374a-3p	hsa-let-7f-5p	0.909091	0.833333	0.893939	0.882353	0.592593	0.5	0.641975	0.555556
14	14	hsa-miR-23a-3p	hsa-let-7a-5p	hsa-miR-15b-5p	hsa-let-7f-5p	0.909091	0.833333	0.878788	0.882353	0.62963	0.555556	0.584362	0.6
15	15	hsa-miR-23a-3p	hsa-miR-223-3p	hsa-let-7a-5p	hsa-let-7f-5p	1	0.666667	0.848485	0.882353	0.777778	0.277778	0.576132	0.577778
