## Supplemental Table 2 for "Profiling plasma extracellular vesicle-derived microRNAs for noninvasive diagnosis of alpha-1 antitrypsin deficiency associated liver disease"

### Sheet: Sheet0
© 2000-2021 QIAGEN. All rights reserved.
Upstream Regulator	Expr Log Ratio	Molecule Type	Predicted Activation State	Activation z-score	p-value of overlap	Target Molecules in Dataset	Mechanistic Network
AGO2		translation regulator		-0.206	7.26e-46	mir-1,mir-10,mir-130,mir-15,mir-154,mir-17,mir-181,mir-188,mir-19,mir-190,mir-193,mir-194,mir-204,mir-210,mir-23,mir-25,mir-29,mir-324,mir-329,mir-379,mir-433,mir-454,mir-455,mir-485,mir-548,mir-652,mir-7
ALOX5		enzyme		0.024	1.48e-36	mir-10,mir-130,mir-1304,mir-15,mir-17,mir-181,mir-188,mir-193,mir-196,mir-23,mir-25,mir-29,mir-345,mir-362,mir-548,mir-574,mir-769,mir-941,mir-95,MIR3609,MIR3620	31 (4)
SSB		enzyme		-0.244	4.86e-27	mir-10,mir-130,mir-15,mir-17,mir-188,mir-19,mir-193,mir-210,mir-25,mir-29,mir-345,mir-454,mir-455,mir-582,mir-590,mir-95
PAX3-FOXO1		fusion gene/product		-0.624	1.35e-23	mir-1,mir-10,mir-130,mir-15,mir-154,mir-181,mir-188,mir-19,mir-196,mir-25,mir-29,mir-329,mir-362,mir-379,mir-433,mir-504,mir-574,mir-7,mir-95
DICER1		enzyme		-0.393	1.55e-19	mir-1,mir-10,mir-15,mir-154,mir-17,mir-181,mir-188,mir-19,mir-193,mir-194,mir-196,mir-204,mir-23,mir-25,mir-29,mir-362,mir-7
Gnasas1		other		1.238	8.03e-16	mir-10,mir-15,mir-17,mir-194,mir-196,mir-210,mir-23,mir-25,mir-7
rimonabant		chemical drug		0.518	2.93e-14	mir-15,mir-154,mir-17,mir-188,mir-210,mir-25,mir-324,mir-362,mir-379,mir-504,mir-574
Smad2/3		group		1.63	4.55e-14	mir-130,mir-154,mir-181,mir-25,mir-290,mir-329,mir-433,mir-485,mir-7
EPHB6		kinase		0.416	1.43e-13	mir-10,mir-130,mir-15,mir-17,mir-23,mir-29,mir-506,mir-574
docetaxel		chemical drug		-1.318	4e-13	mir-10,mir-130,mir-15,mir-17,mir-181,mir-193,mir-194,mir-29,mir-454,mir-7
cisplatin		chemical drug		-0.56	9.76e-13	mir-1,mir-10,mir-130,mir-17,mir-181,mir-188,mir-19,mir-190,mir-193,mir-194,mir-196,mir-210,mir-23,mir-29,mir-345,mir-455,mir-7
vorinostat		chemical drug		-0.29	1.34e-12	mir-1,mir-10,mir-154,mir-17,mir-188,mir-193,mir-25,mir-345,mir-379,mir-548,mir-574,mir-769
sirolimus		chemical drug		-0.816	3.31e-12	mir-1,mir-10,mir-154,mir-17,mir-181,mir-188,mir-19,mir-204,mir-210,mir-23,mir-29,mir-506,mir-574,mir-675,mir-95
APC		enzyme		-0.195	4.2e-12	mir-1,mir-10,mir-15,mir-17,mir-181,mir-19,mir-196,mir-210,mir-25,mir-379
hydrogen peroxide		chemical - endogenous mammalian		-0.379	8.38e-12	mir-10,mir-130,mir-15,mir-17,mir-181,mir-19,mir-193,mir-23,mir-25,mir-29,mir-290,mir-324,mir-548,mir-7	23 (6)
acetaminophen		chemical drug		0.817	1.29e-11	mir-130,mir-15,mir-154,mir-188,mir-19,mir-193,mir-194,mir-29,mir-485,mir-574
PARN		enzyme	Activated	2.219	6.34e-11	mir-1,mir-181,mir-193,mir-25,mir-379
dalfampridine		chemical drug		-0.338	7.26e-11	mir-10,mir-154,mir-23,mir-25,mir-29,mir-329,mir-485
RNA polymerase iii		complex		-0.447	7.54e-10	mir-154,mir-181,mir-25,mir-506,mir-7
NF2		other		0.075	9.6e-09	mir-10,mir-15,mir-188,mir-196,mir-29	5 (2)
TP53		transcription regulator		-1.252	2.17e-08	mir-1,mir-10,mir-130,mir-15,mir-17,mir-188,mir-19,mir-190,mir-194,mir-210,mir-23,mir-25,mir-29,mir-324,mir-362,mir-504,mir-506,mir-548,mir-582	22 (6)
DROSHA		enzyme			5.54e-08	mir-10,mir-15,mir-23,mir-574
TNFRSF1B		transmembrane receptor		-0.765	1.47e-07	mir-10,mir-130,mir-190,mir-362,mir-7,mir-95
bicuculline		chemical - endogenous non-mammalian		0.497	1.91e-07	mir-154,mir-23,mir-29,mir-329,mir-485
IGF1R		transmembrane receptor		1.112	3.28e-07	mir-10,mir-154,mir-196,mir-290,mir-329,mir-379,mir-433,mir-485	10 (3)
ZNF512B		transcription regulator			3.86e-07	mir-17,mir-19,mir-25
tretinoin		chemical - endogenous mammalian		0.586	6.78e-07	mir-1,mir-10,mir-130,mir-15,mir-154,mir-17,mir-181,mir-19,mir-204,mir-210,mir-23,mir-25,mir-329,mir-379,mir-455,mir-7	27 (4)
5-fluorouracil		chemical drug		-1.099	1.11e-06	mir-10,mir-15,mir-17,mir-19,mir-210,mir-23,mir-25,mir-29	21 (4)
CpG ODN 1826		chemical reagent		-0.277	1.27e-06	mir-10,mir-17,mir-190,mir-455,mir-548
MTDH		transcription regulator		-0.577	1.49e-06	mir-15,mir-17,mir-19,mir-290
Insulin		group		-0.447	2.93e-06	mir-1,mir-10,mir-130,mir-181,mir-188,mir-193,mir-210,mir-29,mir-324,mir-95
E2F3		transcription regulator		-0.041	3.09e-06	mir-10,mir-15,mir-17,mir-19,mir-23,mir-25	21 (4)
ShK-223		chemical reagent		0.762	3.88e-06	mir-10,mir-130,mir-379,mir-433,mir-485
4-hydroxynonenal		chemical toxicant		0	3.95e-06	mir-10,mir-181,mir-188,mir-454
cocaine		chemical drug		0.115	5.23e-06	mir-130,mir-154,mir-181,mir-324,mir-379,mir-7
DGCR8		enzyme		-0.192	5.94e-06	mir-15,mir-17,mir-19,mir-25
NR0B2		ligand-dependent nuclear receptor		-1.185	1.07e-05	mir-154,mir-329,mir-379,mir-433,mir-485	10 (3)
decitabine		chemical drug		-0.323	1.45e-05	mir-15,mir-154,mir-17,mir-181,mir-19,mir-193,mir-204,mir-23,mir-25,mir-29	24 (4)
TUSC7		other			1.52e-05	mir-204,mir-23
oxaliplatin		chemical drug		-0.106	1.55e-05	mir-10,mir-17,mir-25,mir-29
LTBP1		other			2.78e-05	mir-17,mir-19,mir-25
trichostatin A		chemical drug		-0.96	3.06e-05	mir-1301,mir-15,mir-154,mir-17,mir-181,mir-19,mir-193,mir-23,mir-25,mir-29	26 (7)
calcifediol		chemical - endogenous mammalian			3.13e-05	mir-15,mir-17,mir-25
MAP2K1/2		group		-0.955	3.15e-05	mir-10,mir-17,mir-204,mir-25
AGT		growth factor		0.605	3.29e-05	mir-154,mir-17,mir-19,mir-194,mir-29,mir-329,mir-379,mir-433,mir-485,mir-7	15 (3)
delta-9-tetrahydrocannabinol		chemical drug		1.067	3.31e-05	mir-15,mir-17,mir-324,mir-95
INSR		kinase		1.112	3.4e-05	mir-10,mir-154,mir-196,mir-290,mir-329,mir-379,mir-433,mir-485	10 (2)
SLU7		enzyme			5.06e-05	mir-17,mir-25
MCM3AP-AS1		other			5.06e-05	mir-17,mir-194
aldosterone		chemical - endogenous mammalian		0.328	5.22e-05	mir-15,mir-17,mir-193,mir-23,mir-29
budesonide		chemical drug		0.055	6.88e-05	mir-10,mir-15,mir-17,mir-181,mir-29,mir-324
ANKHD1/ANKHD1-EIF4EBP3		other			7.57e-05	mir-196,mir-29
BB-Cl-amidine		chemical reagent			7.57e-05	mir-23,mir-29
MYC		transcription regulator		0.342	9.22e-05	mir-10,mir-130,mir-15,mir-17,mir-188,mir-19,mir-193,mir-23,mir-25,mir-29,mir-7	21 (4)
pioglitazone		chemical drug		-1	9.28e-05	mir-10,mir-188,mir-2355,mir-95,MIR3654
NPM1		transcription regulator			9.58e-05	mir-10,mir-204,mir-29
TNFSF12		cytokine		0.655	0.000103	mir-1,mir-17,mir-23,mir-455
BRAF		kinase			0.000107	mir-130,mir-154,mir-181,mir-190,mir-193
LATS2		kinase			0.000111	mir-10,mir-15,mir-196	4 (2)
exemestane		chemical drug			0.000141	mir-181,mir-23
HOTAIR		other			0.000157	mir-130,mir-23,mir-29
ibandronic acid		chemical drug			0.000226	mir-17,mir-19
ERBB2		kinase		-1.192	0.000251	mir-1,mir-10,mir-130,mir-15,mir-188,mir-23,mir-29,mir-290,mir-504	22 (5)
BCL2L1		other			0.000439	mir-1304,mir-181,mir-769
OIP5-AS1		other			0.000454	mir-154,mir-7
acarbose		chemical drug			0.000454	mir-10,mir-17
FLI1		transcription regulator			0.000502	mir-17,mir-19,mir-25
E2F2		transcription regulator			0.000668	mir-15,mir-17,mir-23
PPARA		ligand-dependent nuclear receptor		-1.279	0.000706	mir-10,mir-130,mir-17,mir-19,mir-193,mir-25	20 (5)
c-Src		group			0.000759	mir-10,mir-23
6-formylindolo[3,2-b]carbazole		chemical reagent			0.000759	mir-29,mir-329
ghrelin		biologic drug			0.000759	mir-1,mir-25
sodium chloride		chemical - endogenous mammalian			0.000995	mir-15,mir-17,mir-193
PADI2		enzyme			0.00104	mir-23,mir-29
perchlorate		chemical reagent			0.00104	mir-1,mir-582
E2F1		transcription regulator		-0.067	0.00107	mir-10,mir-15,mir-17,mir-19,mir-23,mir-25	21 (5)
pexidartinib		chemical drug			0.00149	mir-1238,mir-548,mir-574
NCL		other			0.00185	mir-10,mir-15
CREB1		transcription regulator		1	0.00191	mir-1,mir-15,mir-154,mir-290,mir-329,mir-485
potassium chloride		chemical drug			0.00192	mir-15,mir-17,mir-193
SIX1		transcription regulator			0.00212	mir-17,mir-25
TIS11		group			0.00228	mir-15
UPF1		enzyme			0.00305	mir-10,mir-29
metribolone		chemical reagent		-1.308	0.00332	mir-10,mir-15,mir-17,mir-19,mir-29	21 (4)
TGFB1		growth factor		-0.46	0.00335	mir-10,mir-130,mir-154,mir-17,mir-181,mir-196,mir-23,mir-29,mir-379,mir-455,mir-506
GNAS-AS1		other			0.00455	mir-433
Oip5os1		other			0.00455	mir-7
Snhg8		other			0.00455	mir-154
LINC00242		other			0.00455	mir-1
FAS-AS1		other			0.00455	mir-19
TSNAX		other			0.00455	mir-181
DLEU2		other			0.00455	mir-154
LINC01410		other			0.00455	mir-188
SPI1		transcription regulator		0.261	0.0048	mir-17,mir-23,mir-25,mir-506
REST		transcription regulator			0.0053	mir-17,mir-204,mir-29
hexamethylene bisacetamide		chemical reagent			0.00536	mir-17,mir-25
methimazole		chemical drug			0.00626	mir-1,mir-582
CCN5		growth factor			0.0065	mir-10,mir-7
ZNRD1ASP		other			0.00681	mir-194
CALCOCO2		other			0.00681	mir-15
androgen		chemical drug			0.00707	mir-10,mir-17,mir-23
BDNF		growth factor		-0.228	0.00713	mir-10,mir-154,mir-329,mir-7
YAP1		transcription regulator			0.00728	mir-10,mir-15,mir-196,mir-29
vitamin D		chemical drug			0.00853	mir-130,mir-181
SEW 2871		chemical reagent			0.00907	mir-1
VAPB		other			0.00907	mir-196
MIAT		other			0.00907	mir-29
SNHG16		other			0.00907	mir-1301
neflamapimod		chemical drug			0.00907	mir-548
Ewsr1		other			0.00907	mir-29
LOC105374325		other			0.00907	mir-196
Myoparr		other			0.00907	mir-1
capsaicin		chemical drug			0.00964	mir-1,mir-15
TLR2		transmembrane receptor			0.00981	mir-10,mir-23,mir-25
TSH		complex			0.00993	mir-1,mir-290
ATXN8OS		other			0.0113	mir-204
SLC22A2		transporter			0.0113	mir-210
fentanyl		chemical drug			0.0113	mir-190
dextroamphetamine		chemical drug			0.0113	mir-181
EZH2		transcription regulator		-0.283	0.0121	mir-10,mir-130,mir-154,mir-433
TCF7L2		transcription regulator			0.0134	mir-10,mir-188,mir-548,mir-574
Snhg14		other			0.0136	mir-19
SNHG29		other			0.0136	mir-379
TSN		other			0.0136	mir-181
PYGO2		other			0.0158	mir-29
PXN		other			0.0158	mir-10
ILF3		transcription regulator			0.0179	mir-506,mir-7
LINC00461		other			0.0181	mir-379
capecitabine		chemical drug			0.0181	mir-10
Growth hormone		group			0.0181	mir-1,mir-29,mir-95
ethanol		chemical - endogenous mammalian		1.963	0.0183	mir-10,mir-154,mir-29,mir-362
promegestone		chemical drug			0.0183	mir-17,mir-25
KHSRP		enzyme			0.0203	mir-1
ILF2		transcription regulator			0.0203	mir-7
HULC		other			0.0225	mir-290
LINC01234		other			0.0225	mir-204
miR-346 (and other miRNAs w/seed GUCUGCC)		mature microRNA			0.0225	mir-10
quinidine		chemical drug			0.0225	mir-1
HNF4A		transcription regulator		-0.437	0.0229	mir-10,mir-130,mir-15,mir-154,mir-181,mir-193,mir-194,mir-290,mir-455,mir-574
D-glucose		chemical - endogenous mammalian		-0.882	0.0241	mir-1,mir-15,mir-154,mir-29,mir-329
(Z,E)-5-(4-ethylbenzylidine)-2-thioxothiazolidin-4-one		chemical reagent			0.0248	mir-17
ZFAS1		other			0.0248	mir-10
Gulo		enzyme			0.0248	mir-15
MSI2		other			0.0248	mir-7
SS18-SSX2		fusion gene/product			0.0248	mir-17
SOX2-OT		other			0.027	mir-194
SNHG11		other			0.027	mir-154
ACHE		enzyme			0.027	mir-204
forskolin		chemical toxicant		-1.342	0.0274	mir-1,mir-10,mir-130,mir-193,mir-455
BHLHE41		transcription regulator			0.0292	mir-210
IL17A		cytokine			0.0296	mir-154,mir-17,mir-23
AMPK		complex			0.031	mir-10,mir-290
CDKN2A		transcription regulator			0.0322	mir-1255,mir-194,mir-324
LINC00662		other			0.0336	mir-15
KHDRBS1		transcription regulator			0.0336	mir-29
HMOX1		enzyme			0.0349	mir-1,mir-7
PITX2		transcription regulator			0.0364	mir-17,mir-25
MET		kinase			0.0384	mir-1,mir-23
CDKN2B-AS1		other			0.0402	mir-181
arsenic trioxide		chemical drug			0.0407	mir-210,mir-29,mir-675
CDK5R1		kinase			0.0424	mir-23
ITGB4		transmembrane receptor			0.0424	mir-29
PTP4A3		phosphatase			0.0446	mir-17
RMRP		other			0.0446	mir-1
PPP1R13L		transcription regulator			0.0446	mir-574
HNRNPA1		other			0.0446	mir-17
CDX2		transcription regulator			0.0448	mir-10,mir-15
DNA-methyltransferase		group			0.0467	mir-17
pilocarpine		chemical drug			0.0467	mir-204
NTS		other			0.0489	mir-210
ADRB3		G-protein coupled receptor			0.0489	mir-196
TFF3		other			0.0489	mir-329
TUG1		other			0.0489	mir-29
